# *Staphylococcus aureus* COL: An Atypical Model Strain of MRSA that Exhibits Slow Growth and Antibiotic Tolerance Due to a Mutation in PRPP Synthetase

**DOI:** 10.1101/2024.12.12.627954

**Authors:** Claire E. Stevens, Ashley T. Deventer, Paul R. Johnston, Phillip T. Lowe, Alisdair B. Boraston, Joanne K. Hobbs

## Abstract

Methicillin-resistant *Staphylococcus aureus* (MRSA) has been a pathogen of global concern since its emergence in the 1960s. As one of the first MRSA strains isolated, COL has become a common model strain of *S. aureus*. Here we report that COL is, in fact, an atypical strain of MRSA that exhibits slow growth and multidrug tolerance. Genomic analysis identified three mutated genes in COL (*rpoB, gltX* and *prs*) with links to tolerance. Allele swapping experiments between COL and the closely related, non-tolerant Newman strain uncovered a complex interplay between these genes. However, Prs (phosphoribosyl pyrophosphate [PRPP] synthetase) accounted for most of the growth and tolerance phenotype of COL. Biochemical and transcriptomic analysis revealed that COL does not exhibit slow growth as a result of partial stringent response activation, as previously proposed. Instead, the COL Prs mutation greatly reduces the PRPP synthetase activity of the enzyme and leads to downregulation of pyrimidine, histidine and tryptophan synthesis, three pathways that rely on PRPP. Overall, our findings indicate that COL is an atypical, antibiotic-tolerant strain of MRSA whose isolation predates the previous first report of tolerance among clinical isolates. Characterisation of clinical Prs mutations and their relationship with tolerance requires further investigation.
