## Supplemental Tables S1, S2 and S3 for "*Staphylococcus aureus* COL: An Atypical Model Strain of MRSA that Exhibits Slow Growth and Antibiotic Tolerance Due to a Mutation in PRPP Synthetase"

### Sheet: Table S1
Gene/locus tag	baseMean	log2FoldChange	lfcSE	stat	pvalue	padj
hisF	29.0682	1.10175	0.340026	3.2402	0.00119445	0.00263778		COL vs Newman (COL enriched): codY regulon
hisIE	38.0128	-0.0779139	0.457819	-0.170185	0.864865	0.897902
NWMN_RS00060	242.755	0.31327	0.111731	2.80378	0.00505077	0.00977051
NWMN_RS00400	1173.23	1.51886	0.166201	9.13869	6.32158e-20	5.59766e-19
NWMN_RS00435	1216.44	0.627185	0.114084	5.49758	3.8504e-08	1.4803e-07
NWMN_RS00535	90.0429	-4.41798	0.417352	-10.5857	3.47029e-26	4.32997e-25
NWMN_RS00540	134.306	-4.87004	0.362661	-13.4286	4.1087e-41	8.67569e-40
NWMN_RS00545	105.427	-4.65426	0.415471	-11.2024	3.96986e-29	5.5316e-28
NWMN_RS00550	183.827	-3.8639	0.381142	-10.1377	3.75826e-24	4.29851e-23
NWMN_RS00555	64.6301	-3.4167	0.406456	-8.40606	4.24001e-17	3.14563e-16
NWMN_RS00560	60.718	-3.08041	0.351844	-8.75506	2.03993e-18	1.63731e-17
NWMN_RS00565	76.4077	-2.29695	0.272856	-8.4182	3.82319e-17	2.84408e-16
NWMN_RS00570	30.8546	-2.24249	0.3401	-6.59362	4.29239e-11	2.11158e-10
NWMN_RS00575	85.6779	-2.21522	0.204888	-10.8118	3.02529e-27	3.99251e-26
NWMN_RS00580	112.545	-1.38227	0.222783	-6.20457	5.48467e-10	2.46406e-09
NWMN_RS00585	77.2117	-1.45459	0.248287	-5.85852	4.67013e-09	1.9453e-08
NWMN_RS00590	193.32	-1.21336	0.121039	-10.0246	1.18826e-23	1.32592e-22
NWMN_RS00595	95.7266	-1.00728	0.199778	-5.04198	4.60733e-07	1.60293e-06
NWMN_RS00600	162.196	-1.06177	0.155405	-6.83226	8.3588e-12	4.38717e-11
NWMN_RS00605	306.781	-0.986149	0.155978	-6.32236	2.57594e-10	1.19442e-09
NWMN_RS00610	418.42	-0.225055	0.106928	-2.10473	0.0353151	0.0572593
NWMN_RS00640	3849.43	0.412191	0.091239	4.51771	6.25134e-06	1.87131e-05
NWMN_RS00715	1482.01	-0.462468	0.135773	-3.40618	0.000658789	0.00151202
NWMN_RS01370	2038.01	-0.176737	0.339111	-0.521177	0.602244	0.675034
NWMN_RS01970	408.62	0.872431	0.107762	8.09592	5.68326e-16	4.01042e-15
NWMN_RS01975	276.367	0.595057	0.138375	4.30032	1.70555e-05	4.86665e-05
NWMN_RS01980	82.3085	0.440336	0.227824	1.93279	0.0532616	0.0818148
NWMN_RS01985	19.9167	0.290104	0.362349	0.800619	0.423352	0.505042
NWMN_RS01990	21.7126	-0.185926	0.471241	-0.394545	0.693179	0.762636
NWMN_RS01995	421.513	0.498045	0.0873121	5.70419	1.169e-08	4.73991e-08
NWMN_RS02110	759.704	-0.00090868	0.133857	-0.00678845	0.994584	0.996399
NWMN_RS02115	2017.82	1.26615	0.0701881	18.0395	9.54738e-73	4.36793e-71
NWMN_RS02455	103.321	-0.0598767	0.155004	-0.38629	0.699282	0.766279
NWMN_RS02460	533.973	-0.0926454	0.259153	-0.357494	0.720722	0.786946
NWMN_RS02465	375.034	-0.115721	0.15671	-0.73844	0.460247	0.542455
NWMN_RS02995	2623.15	0.488895	0.0695813	7.02625	2.12164e-12	1.18132e-11
NWMN_RS03500	1000.38	0.67176	0.0682455	9.84328	7.32838e-23	7.56256e-22
NWMN_RS03635	905.435	0.195952	0.0618397	3.1687	0.0015312	0.00330696
NWMN_RS03940	4814.41	-0.121704	0.130989	-0.929116	0.352829	0.432993
NWMN_RS04350	888.909	2.78932	0.255895	10.9002	1.14965e-27	1.53941e-26
NWMN_RS04415	252.096	0.261177	0.301448	0.866407	0.386267	0.467919
NWMN_RS04420	147.8	0.683978	0.281721	2.42785	0.0151885	0.0266917
NWMN_RS04425	206.82	0.770457	0.199841	3.85535	0.000115565	0.000298706
NWMN_RS04690	2640.74	-0.468365	0.654767	-0.715315	0.474414	0.556287
NWMN_RS04695	2044.02	-0.772599	0.684614	-1.12852	0.259101	0.330652
NWMN_RS04815	96.5082	-0.841515	0.327644	-2.56838	0.0102175	0.0185128
NWMN_RS04820	105.896	-0.417246	0.342967	-1.21658	0.223764	0.29291
NWMN_RS04825	111.089	-0.700163	0.244376	-2.86511	0.00416866	0.00823235
NWMN_RS04830	138.145	-0.644766	0.191487	-3.36715	0.000759501	0.00173015
NWMN_RS04835	474.517	-0.628791	0.181211	-3.46993	0.000520586	0.00122138
NWMN_RS04840	8.0625	0.544155	0.464951	1.17035	0.24186	0.311839
NWMN_RS04845	10.7527	-0.0225038	0.401549	-0.0560424	0.955308	0.968361
NWMN_RS04850	9.57972	-0.701515	0.432704	-1.62124	0.104967	0.149758
NWMN_RS04855	15.2037	-0.0530764	0.340209	-0.156011	0.876024	0.908801
NWMN_RS04860	57.8677	0.370738	0.178668	2.07501	0.0379853	0.0611553
NWMN_RS04945	125.499	0.661	0.143999	4.59032	4.42563e-06	1.34982e-05
NWMN_RS05015	18.4269	0.786361	0.37447	2.09993	0.0357349	0.0578699
NWMN_RS05020	13.6358	-0.522894	0.586309	-0.89184	0.372479	0.453014
NWMN_RS05145	1196.05	0.5212	0.0709248	7.34863	2.00251e-13	1.20019e-12
NWMN_RS05485	3928.22	0.532961	0.197734	2.69534	0.00703158	0.0131932
NWMN_RS06835	11786.9	0.666297	0.363014	1.83546	0.0664379	0.0991415
NWMN_RS06840	25719.2	0.36337	0.277452	1.30967	0.190308	0.252854
NWMN_RS06995	46.9724	0.379223	0.532734	0.711844	0.476562	0.558328
NWMN_RS07000	275.434	0.946104	0.139352	6.78929	1.12686e-11	5.85838e-11
NWMN_RS07005	302.788	0.692856	0.11987	5.78008	7.46673e-09	3.07289e-08
NWMN_RS07010	269.577	0.550576	0.143533	3.83589	0.000125108	0.000320955
NWMN_RS07015	2399.17	0.318946	0.0482944	6.60421	3.9965e-11	1.96955e-10
NWMN_RS07030	3000.02	0.891087	0.103734	8.59011	8.68839e-18	6.81418e-17
NWMN_RS07035	2467.52	0.212632	0.0680953	3.12256	0.00179287	0.00381506
NWMN_RS07200	691.649	0.747242	0.114909	6.50292	7.87773e-11	3.80041e-10
NWMN_RS07210	91.727	2.15877	0.266472	8.10128	5.43836e-16	3.86744e-15
NWMN_RS07215	26.2418	2.23734	0.477129	4.68918	2.74304e-06	8.62502e-06
NWMN_RS07220	41.0442	1.65954	0.339076	4.89431	9.86533e-07	3.29846e-06
NWMN_RS07225	12.7553	1.773	0.42134	4.208	2.57636e-05	7.22381e-05
NWMN_RS07230	12.198	1.41624	0.635804	2.22749	0.0259148	0.0432701
NWMN_RS07235	44.9715	0.849609	0.243251	3.49273	0.00047811	0.0011246
NWMN_RS07240	117.257	0.806076	0.153125	5.26417	1.40825e-07	5.14733e-07
NWMN_RS07350	189.438	-0.51252	0.606539	-0.844991	0.398116	0.478891
NWMN_RS07355	171.899	-0.411857	0.500208	-0.823371	0.410297	0.491175
NWMN_RS07360	131.35	-0.157105	0.313439	-0.501228	0.616211	0.689001
NWMN_RS07365	180.331	-0.0907098	0.318803	-0.284533	0.776002	0.831756
NWMN_RS07370	291.232	-0.00741282	0.200655	-0.0369431	0.97053	0.978062
NWMN_RS07375	283.399	0.100194	0.230669	0.434364	0.664024	0.73409
NWMN_RS07380	1201.27	0.27057	0.136751	1.97857	0.0478649	0.0749428
NWMN_RS07600	2496.53	2.87132	0.194464	14.7653	2.45305e-49	7.01419e-48
NWMN_RS07605	1792.49	2.54425	0.213132	11.9374	7.55197e-33	1.18458e-31
NWMN_RS07720	19765.8	0.0593044	0.0746269	0.794678	0.426801	0.508935
NWMN_RS07725	650.522	-0.0784539	0.139457	-0.562566	0.57373	0.650781
NWMN_RS07730	679.188	0.0576948	0.124963	0.461694	0.6443	0.716324
NWMN_RS07735	2413.34	0.215879	0.109927	1.96384	0.0495486	0.0771912
NWMN_RS07740	1749.63	0.159414	0.100893	1.58003	0.114099	0.160864
NWMN_RS07745	464.355	0.125341	0.104345	1.20122	0.229668	0.299495
NWMN_RS07750	519.087	0.159453	0.086975	1.83332	0.0667552	0.0995345
NWMN_RS08110	1255.2	0.107799	0.0694127	1.55302	0.120419	0.168562
NWMN_RS08115	3142.9	-0.23897	0.112307	-2.12783	0.0333508	0.0542667
NWMN_RS08215	14843.2	0.18567	0.0735258	2.52524	0.011562	0.0207166
NWMN_RS09065	772.088	-0.564279	0.156455	-3.60665	0.000310171	0.000753469
NWMN_RS09070	1169.63	-0.393565	0.143817	-2.73658	0.0062082	0.0117934
NWMN_RS09130	124.268	0.6039	0.137873	4.38011	1.18621e-05	3.44202e-05
NWMN_RS09135	8.39337	0.704612	0.539815	1.30528	0.191796	0.254216
NWMN_RS09140	26.5247	-0.0635486	0.364891	-0.174158	0.861741	0.895337
NWMN_RS09855	302.18	-0.0253903	0.685978	-0.0370133	0.970474	0.978062
NWMN_RS09860	399.808	-0.3606	0.689915	-0.522673	0.601202	0.674142
NWMN_RS10775	135.342	1.43048	0.146806	9.74397	1.95755e-22	1.96112e-21
NWMN_RS11210	756.109	-0.406188	0.208291	-1.9501	0.0511638	0.0792129
NWMN_RS11215	50.3797	-0.495408	0.316917	-1.56321	0.118002	0.165686
NWMN_RS11220	1557.3	-0.344387	0.169754	-2.02874	0.0424844	0.0674492
NWMN_RS11225	846.755	-0.306239	0.168676	-1.81555	0.06944	0.103034
NWMN_RS11250	26.792	1.56769	0.280973	5.57951	2.41199e-08	9.39135e-08
NWMN_RS11310	163.662	-2.9614	0.508024	-5.82925	5.56766e-09	2.30864e-08
NWMN_RS11315	162.745	-2.08673	0.297795	-7.00727	2.43009e-12	1.34217e-11
NWMN_RS11325	116.993	-3.36459	0.28884	-11.6486	2.33219e-31	3.49828e-30
NWMN_RS11330	148.433	-2.95829	0.198644	-14.8924	3.69284e-50	1.06704e-48
NWMN_RS11335	113.313	-2.6286	0.2439	-10.7774	4.403e-27	5.78289e-26
NWMN_RS11340	135.516	-2.67827	0.208454	-12.8482	8.7983e-38	1.6542e-36
NWMN_RS11345	71.3638	-2.06085	0.23364	-8.82062	1.13824e-18	9.41106e-18
NWMN_RS11350	158.344	-2.50978	0.165202	-15.1922	3.98321e-52	1.21488e-50
NWMN_RS11760	443.407	-0.00987113	0.106437	-0.0927413	0.926109	0.94751
NWMN_RS11765	371.744	0.252642	0.130613	1.93428	0.0530784	0.0816248
NWMN_RS12180	73.3102	-1.28859	0.209653	-6.14632	7.93027e-10	3.53961e-09
NWMN_RS12790	2384.78	0.359092	0.102267	3.51132	0.00044589	0.00105424
NWMN_RS12815	108.898	0.717483	0.154685	4.63834	3.51224e-06	1.08816e-05
NWMN_RS13455	116.643	-0.463079	0.203615	-2.27429	0.0229487	0.0387895
NWMN_RS13500	1595.2	0.447646	0.0703119	6.36658	1.93293e-10	9.06992e-10
NWMN_RS13505	422.266	-1.65589	0.131434	-12.5987	2.14738e-36	3.90368e-35
NWMN_RS13510	397.151	-1.68494	0.124271	-13.5586	7.04839e-42	1.52345e-40
NWMN_RS13515	190.624	-1.80033	0.229781	-7.83498	4.689e-15	3.13934e-14
NWMN_RS13520	516.295	-2.06535	0.197341	-10.4659	1.23914e-25	1.50506e-24
NWMN_RS13655	220.924	0.330041	0.220311	1.49807	0.134115	0.185838
NWMN_RS14130	535.502	0.0480306	0.226774	0.211799	0.832264	0.875647
NWMN_RS14135	521.441	0.0892827	0.243206	0.367107	0.713539	0.780112
NWMN_RS14185	193.634	-0.319866	0.264816	-1.20788	0.227093	0.296419
NWMN_RS14350	531.955	-0.145225	0.396734	-0.366053	0.714326	0.780272
NWMN_RS14355	42.1865	-0.069309	0.294343	-0.23547	0.813844	0.86285
NWMN_RS14360	21.2501	-2.15768	0.371986	-5.80043	6.6147e-09	2.73454e-08
NWMN_RS14575	247.913	-1.64063	0.178425	-9.1951	3.74652e-20	3.37187e-19
NWMN_RS14720	38.6058	-1.29082	0.276743	-4.66431	3.0966e-06	9.65929e-06
NWMN_RS14725	5.6606	-0.90639	0.574011	-1.57905	0.114326	0.1611
NWMN_RS14730	29.0553	-0.111865	0.320771	-0.348738	0.727286	0.792222
NWMN_RS14735	96.1967	0.336977	0.205037	1.64349	0.100281	0.144121
NWMN_RS14760	18.4604	0.17643	0.478521	0.368698	0.712353	0.779358
NWMN_RS14765	10.7223	0.0725656	0.489552	0.148229	0.882162	0.913442
NWMN_RS14770	12.6973	-0.608976	0.451562	-1.3486	0.177466	0.238445
NWMN_RS14775	30.8415	-0.186525	0.403067	-0.462764	0.643534	0.715762
NWMN_RS14780	43.1537	-0.528189	0.85144	-0.620348	0.535029	0.615014
NWMN_RS14785	11.5812	-1.10522	0.833073	-1.32668	0.184616	0.246648
NWMN_RS14790	23.4493	-1.82669	0.905672	-2.01695	0.0437008	0.0691803

### Sheet: Table S2
Gene/locus tag	baseMean	log2FoldChange	lfcSE	stat	pvalue	padj
hisF	36.4279	-0.546991	0.271043	-2.0181	0.0435809	0.0772036
hisIE	34.8549	-0.525722	0.255288	-2.05933	0.0394627	0.0706174		Newman vs Newman::COL prs (mutant enriched): PRPP downstream genes
NWMN_RS00085	5487.62	2.15728	0.0872516	24.7248	5.78765e-135	4.08319e-132
NWMN_RS02140	2128.67	-1.25397	0.0712437	-17.6012	2.41203e-69	4.53783e-67
NWMN_RS02150	10484.2	-0.570264	0.0848565	-6.72033	1.8131e-11	1.27914e-10
NWMN_RS02155	10797.8	-0.653303	0.0806988	-8.09557	5.69971e-16	6.28304e-15
NWMN_RS02620	1828.58	-0.253108	0.0483161	-5.23858	1.61815e-07	7.30626e-07
NWMN_RS02700	1907.91	-0.3292	0.0739984	-4.44875	8.6373e-06	3.0737e-05
NWMN_RS03915	492.629	-1.30389	0.0819826	-15.9045	5.89972e-57	5.94607e-55
NWMN_RS05225	693.172	0.951918	0.112213	8.4831	2.19271e-17	2.64437e-16
NWMN_RS05230	1971.27	0.968636	0.0921091	10.5162	7.27626e-26	1.45628e-24
NWMN_RS05235	531.469	1.00889	0.15024	6.71519	1.87816e-11	1.32174e-10
NWMN_RS05240	275.707	1.16462	0.168921	6.89446	5.40712e-12	3.98769e-11
NWMN_RS05245	858.526	1.56603	0.22444	6.97749	3.00495e-12	2.28571e-11
NWMN_RS05250	2412.98	1.64959	0.225727	7.30791	2.71329e-13	2.28564e-12
NWMN_RS05255	1841.8	1.70549	0.206501	8.25896	1.46945e-16	1.6995e-15
NWMN_RS05260	1714.03	1.64895	0.123855	13.3136	1.92939e-40	9.55219e-39
NWMN_RS05265	1017.71	1.68546	0.1094	15.4063	1.48383e-53	1.30855e-51
NWMN_RS05270	3705.96	1.66373	0.109359	15.2135	2.87759e-52	2.32016e-50
NWMN_RS05275	3578.73	1.61582	0.114291	14.1378	2.22146e-45	1.30604e-43
NWMN_RS06300	605.637	-1.63449	0.118229	-13.8248	1.80608e-43	9.80148e-42
NWMN_RS06305	571.317	-1.61733	0.125838	-12.8525	8.33149e-38	3.50918e-36
NWMN_RS06325	4671.91	-0.0785964	0.060273	-1.30401	0.192231	0.278907
NWMN_RS07220	61.4056	-0.168413	0.228833	-0.735966	0.461751	0.568279
NWMN_RS07225	27.2815	0.256907	0.306539	0.838088	0.401981	0.50824
NWMN_RS07230	15.421	-0.714173	0.411475	-1.73564	0.0826272	0.133931
NWMN_RS07235	52.1988	-0.372006	0.192922	-1.92828	0.0538207	0.0927807
NWMN_RS07240	139.175	-0.308073	0.138076	-2.23119	0.0256686	0.0484527
NWMN_RS07760	1309.11	0.276593	0.0815459	3.39187	0.000694185	0.00182912
NWMN_RS08420	1852.04	-0.0417497	0.0667204	-0.625741	0.531485	0.632579
NWMN_RS08625	1168.8	-0.206424	0.0579553	-3.56178	0.000368347	0.00103328
NWMN_RS10605	7875.46	0.973671	0.0633288	15.3749	2.41376e-53	2.06413e-51
NWMN_RS10630	1173.92	0.0869124	0.0678302	1.28132	0.20008	0.28873
NWMN_RS10635	2022.91	0.235667	0.0747985	3.15069	0.00162885	0.00399707
NWMN_RS12320	6142.53	0.00945405	0.132323	0.0714468	0.943042	0.96144
NWMN_RS14760	16.9576	-0.745322	0.378224	-1.97059	0.0487714	0.0851161
NWMN_RS14765	12.5963	-0.345045	0.4238	-0.814169	0.415548	0.520958
NWMN_RS14770	10.0775	-0.776437	0.572659	-1.35585	0.175148	0.256496
NWMN_RS14780	29.3225	-0.675348	0.332437	-2.03151	0.0422037	0.074952
NWMN_RS14785	8.92306	-0.670042	0.453612	-1.47713	0.139641	0.210918

### Sheet: Table S3
Gene/locus tag	baseMean	log2FoldChange	lfcSE	stat	pvalue	padj
hisF	526.209	3.77581	0.583153	6.47482	9.49229e-11	1.13001e-09
hisIE	484.142	4.00445	0.497387	8.05098	8.21367e-16	1.92068e-14		COL vs COL::Newman prs (mutant enriched): PRPP downstream genes
NWMN_RS00085	1622.25	-1.36345	0.19526	-6.98276	2.8944e-12	4.28273e-11
NWMN_RS02140	1598.5	-0.403143	0.153707	-2.6228	0.00872102	0.0211094
NWMN_RS02150	7799.06	-0.448972	0.120409	-3.72871	0.000192459	0.000768371
NWMN_RS02155	10111.3	-0.323059	0.0896896	-3.60197	0.000315811	0.00117822
NWMN_RS02620	4150.41	0.536579	0.10155	5.28387	1.26481e-07	9.80042e-07
NWMN_RS02700	2631.93	-0.117625	0.0649409	-1.81126	0.0701	0.128746
NWMN_RS03915	273.867	1.04367	0.110402	9.45331	3.28273e-21	1.32269e-19
NWMN_RS05225	106.634	-1.36092	0.174319	-7.80707	5.85305e-15	1.17916e-13
NWMN_RS05230	248.528	-1.15949	0.163615	-7.08672	1.37329e-12	2.09107e-11
NWMN_RS05235	111.565	-1.08319	0.190987	-5.67156	1.41506e-08	1.23948e-07
NWMN_RS05240	52.3073	-0.577386	0.222131	-2.5993	0.00934148	0.0224247
NWMN_RS05245	136.66	-0.919409	0.168924	-5.44275	5.2463e-08	4.2671e-07
NWMN_RS05250	507.662	-0.775153	0.121636	-6.37271	1.85717e-10	2.15219e-09
NWMN_RS05255	435.647	-0.486136	0.155012	-3.13612	0.00171199	0.00525023
NWMN_RS05260	327.462	-0.166706	0.162498	-1.0259	0.304939	0.428682
NWMN_RS05265	183.727	-0.118246	0.149588	-0.790477	0.429249	0.559584
NWMN_RS05270	629.054	-0.0570375	0.0954762	-0.5974	0.55024	0.672997
NWMN_RS05275	694.879	0.218508	0.120338	1.81579	0.0694027	0.127644
NWMN_RS06300	463.264	0.31294	0.176342	1.77462	0.0759602	0.138057
NWMN_RS06305	451.841	0.329939	0.155466	2.12226	0.0338156	0.0678124
NWMN_RS06325	5640.91	0.0682994	0.0657214	1.03923	0.2987	0.421041
NWMN_RS07220	26.2192	1.224	0.293883	4.16493	3.11441e-05	0.000148573
NWMN_RS07225	14.0876	1.23697	0.447209	2.76597	0.00567536	0.0147751
NWMN_RS07230	10.6559	1.45572	0.453351	3.21103	0.0013226	0.00415259
NWMN_RS07235	41.4277	2.15541	0.258204	8.34771	6.9599e-17	1.80475e-15
NWMN_RS07240	72.0225	0.845705	0.192648	4.38989	1.13407e-05	5.94027e-05
NWMN_RS07760	867.652	0.421703	0.100831	4.18229	2.88585e-05	0.000139191
NWMN_RS08420	2027.76	-0.21732	0.0889363	-2.44354	0.0145439	0.032865
NWMN_RS08625	1194.02	-0.13785	0.061201	-2.25242	0.0242958	0.0513564
NWMN_RS10605	3858.46	-0.278556	0.0667123	-4.17549	2.97349e-05	0.000142891
NWMN_RS10630	1249.78	0.097826	0.0963282	1.01555	0.309844	0.433715
NWMN_RS10635	1641.64	-0.056232	0.0893393	-0.629421	0.529074	0.656082
NWMN_RS12320	16237.2	-0.526994	0.0936373	-5.62804	1.82274e-08	1.58071e-07
NWMN_RS14760	381.182	3.47111	0.66275	5.23743	1.62829e-07	1.21843e-06
NWMN_RS14765	223.401	2.87622	0.690711	4.16415	3.12519e-05	0.000148816
NWMN_RS14770	218.871	2.54247	0.71632	3.54935	0.00038618	0.00141061
NWMN_RS14780	331.059	1.33758	0.899582	1.48689	0.137045	0.226878
NWMN_RS14785	95.1355	0.997063	0.85656	1.16403	0.244411	0.359816
